# Conservation Genomic Analyses of African and Asiatic Cheetahs (*Acinonyx jubatus) Across Their Current and Historical Species Range*

**DOI:** 10.1101/2020.02.14.949081

**Authors:** Stefan Prost, Ana Paula Machado, Julia Zumbroich, Lisa Preier, Sarita Mahtani-Williams, Rene Meissner, Katerina Guschanski, Jaelle C. Brealey, Carlos Fernandes, Paul Vercammen, Luke T. B. Hunter, Alexei V. Abramov, Lena Godsall-Bottriell, Paul Bottriell, Desire Lee Dalton, Antoinette Kotze, Pamela Anna Burger

## Abstract

Cheetahs (Acinonyx *jubatus)* are majestic carnivores and the fastest land animals; yet, they are quickly heading towards an uncertain future. Threatened by habitat loss, human-interactions and illegal trafficking, there are only approximately 7,100 individuals remaining in the wild. Cheetahs used to roam large parts of Africa, and Western and Southern Asia. Today they are confined to about 9% of their original distribution. To investigate their genetic diversity and conservation status, we generated genome-wide data from historical and modern samples of all four currently recognized subspecies, along with mitochondrial DNA (mtDNA) and major histocompatibility complex (MHC) data. We found clear genetic differentiation between the sub-species, thus refuting earlier assumptions that cheetahs show only little population differentiation. Our genome-wide nuclear data indicate that cheetahs from East Africa may be more closely related to *A. j. soemmeringii* than they are to *A. j. jubatus*. This supports the need for further research on the classification of cheetah subspecies, as East African cheetahs are currently included in the Southern Africa subspecies, *A. j. jubatus*. We detected stronger inbreeding in individuals of the Critically Endangered *A. j. venaticus* (Iran) and *A. j. hecki* (Northwest Africa), and show that overall genome-wide heterozygosity in cheetah is lower than that reported for other threatened and endangered felids, such as tigers and lions. Furthermore, we show that MHC class II diversity in cheetahs is generally higher than previously reported, but still lower than in other felids. Our results provide new and important information for efficient genetic monitoring, subspecies assignments and evidence-based conservation policy decisions.
