## Supplementary Table 1 for "Conservation Genomic Analyses of African and Asiatic Cheetahs (*Acinonyx jubatus) Across Their Current and Historical Species Range*"

### Sheet: Sheet 1
Table 1
Lab ID	Voucher ID	Country (Origin)	Region (origin)	Museum	Comment	King Cheetah	Sample Type	ddRAD	Genome	MHC	mtDNA mid	mtDNA long
12	PCM. NN. 81	Chad	Kanem District	Powell-Cotton Museu, UK			skin				X	X
13	PCM. ANG. 1936	Angola		Powell-Cotton Museum GB			skin				X	X
21	RMNH.MAM.51704	Senegal		Naturalis Leiden, Holland			skin				X	X
26	RCSOM/A 118.7	Tanzania	Manyoni Area	Royal Coll.Surgeons England			skull				X	X
28	RCSOM/A 118.1	Tanzania		Royal Coll.Surgeons England			skull				X	X
37	PM. ZSL.1	maybe Kenya		Zoological Society London			skin				X	X
39	WML. 1963. 173. 105	India		World Museum Liverpool, UK			skull				X	X
42	BMNH ZD 1939.1685	Algeria		Museum für Naturkinde Berlin					X		X
44	ID8339	Sudan/Somalia		Breeding Centre for Endangered Arabian Wildlife			hair				X	X
45	ID8436	Sudan/Somalia		Breeding Centre for Endangered Arabian Wildlife			hair				X	X
46	ID1873	Sudan/Somalia		Breeding Centre for Endangered Arabian Wildlife			hair				X	X
47	ID8337	Sudan/Somalia		Breeding Centre for Endangered Arabian Wildlife			hair				X	X
48	ID8338	Sudan/Somalia		Breeding Centre for Endangered Arabian Wildlife			hair				X	X
49	ID8952	Sudan/Somalia		Breeding Centre for Endangered Arabian Wildlife			hair			X	X	X
50	ID8340	Sudan/Somalia		Breeding Centre for Endangered Arabian Wildlife			hair				X	X
51	ID8343	Sudan/Somalia		Breeding Centre for Endangered Arabian Wildlife			hair				X	X
52	ID6749	Sudan/Somalia		Breeding Centre for Endangered Arabian Wildlife			hair				X	X
53	ID6544	Sudan/Somalia		Breeding Centre for Endangered Arabian Wildlife			hair				X	X
54	ID6545	Sudan/Somalia		Breeding Centre for Endangered Arabian Wildlife			hair				X	X
55	Kanu	Sudan/Somalia		Breeding Centre for Endangered Arabian Wildlife			hair				X	X
56	Muna	Sudan/Somalia		Breeding Centre for Endangered Arabian Wildlife			hair				X	X
57	Puppy	Sudan/Somalia		Breeding Centre for Endangered Arabian Wildlife			hair				X	X
58	Shanu	Sudan/Somalia		Breeding Centre for Endangered Arabian Wildlife			hair				X	X
59	Emi	Sudan/Somalia		Breeding Centre for Endangered Arabian Wildlife			hair				X	X
60	Al Wabra 27	Sudan/Somalia		Breeding Centre for Endangered Arabian Wildlife			hair				X	X
61	Richard	unknown	Kuwait Zoo	Breeding Centre for Endangered Arabian Wildlife			hair				X	X
62	Joey	unknown	Kuwait Zoo	Breeding Centre for Endangered Arabian Wildlife			hair				X	X
63	AJI 01	Iran		Breeding Centre for Endangered Arabian Wildlife			tissue				X	X
64	Iran.K.2	Iran		Breeding Centre for Endangered Arabian Wildlife			tissue				X	X
70	MNHN 1921-142	Angola	Cubango Province	Muséum d'Histoire Naturelle, Paris			skull				X	X
75	CSIC.29888	Western Sahara	Bir Anzarene Area	Consejo Superior de Investigaciones Científicas, La Estación Biológica de Doñana, Seville			skin + skull		X
79	CN 4520	Afganisthan	Farah Province	Zoological Museum University of Copenhagen			skin				X	X
82	NMSA 864	Zimbabwe	Bikita District	KwaZulu-Natal Museum South Africa		King Cheetah	skin				X	X
84	RBIVY.REX.1	Botswana	nr. Limpopo/Transvaal borders	John Ivy (Private)		King Cheetah	skin			X
85	KM 14429	Namibia	Etosha National Park	Amathole Museum South Africa			skin			X	X	X
86	KM 14430	Namibia	Caprivi Strip	Amathole Museum South Africa			skin				X	X
88	KM 14432	Namibia	Hardap Region	Amathole Museum South Africa			skull				X	X
90	BNM E4978	Botswana	nr. Kang, Kgalagadi Dist.	Botswana National Museum			skin				X	X
98	BMNH ZD 1912.5.10.1	Demographic Republic of Congo	Sth-west corner: Luapula R./Zambia border	National History Museum London			skin				X	X
103	BMNH ZD 1905.5.9.12	Angola		National History Museum London			skin			X
125	ZMB MAM 56122	Jordan	Wadi Musa Area	Museum für Naturkinde Berlin			skin			X	X	X
135	ZIN 2808	Turkmenistan	Mary Area	Zoological Institute Academy of Sciences St. Petersburg			skull + skeleton				X	X
139	ZIN 23893	Turkmenistan	Chardzhou Area	Zoological Institute Academy of Sciences St. Petersburg			skin				X	X
143	NMMZ 56241	Zimbabwe	Matebeleland South	Natural History Museum of Zimbabwe - Bulawayo			skull				X	X
144	NMMZ 59257	Zimbabwe	Mashonaland East Province	Natural History Museum of Zimbabwe - Bulawayo			skull				X	X
145	NMMZ 17633	Zimbabwe	Bulawayo District	Natural History Museum of Zimbabwe - Bulawayo			skull			X	X	X
147	NMMZ 63600	Botswana	Seruli, East Central District	Natural History Museum of Zimbabwe - Bulawayo			skull			X	X	X
152	NMMZ 63599	Botswana	East Central District	Natural History Museum of Zimbabwe - Bulawayo			skull			X	X	X
153	NMMZ 55706	Botswana	Maun Okavango Delta	Natural History Museum of Zimbabwe - Bulawayo			skull				X	X
154	NMMZ 56281	Botswana	Kwaai R. Camp Okavango, Ngamiland	Natural History Museum of Zimbabwe - Bulawayo			skull			X	X	X
160	NMMZ 55705	Zimbabwe	Kwekwe District	Natural History Museum of Zimbabwe - Bulawayo			skull			X	X	X
161	NMMZ 62827	Botswana	North-West Dist. east Okavango	Natural History Museum of Zimbabwe - Bulawayo			skull				X
164	NMMZ 56284	Zimbabwe	Matabeleland South Province	Natural History Museum of Zimbabwe - Bulawayo			skin + skull				X	X
176	MCZ 16714	Syria		Museum of Comparative Zoology - Harvard University			skin				X	X
182	HUJI M. 4038	Syria	Dayr az Zawr,	Koret School Vet. Medicine, Hebrew Univ. Jerusalem			skin + skull				X	X
184	HUJI M. 7782	unknown		Koret School Vet. Medicine, Hebrew Univ. Jerusalem			skull				X	X
191	MSNG 33059b	Ethiopia	Sidoma-Borana Plateau / Boran Province	Museo Civico di Storia Naturale, "Giacomo Doria" Genoa			skin				X	X
195	MZUF 1830	Somalia	Jubbada Hoose Province	Museo di Storia Naturale University of Florence			skull				X	X
204	MCZR 243	unknown		Museo Civico di Zoologia Rome			skull + skeleton				X	X
226	UN 2295	unknown		Finish Museum of Natural History			skull				X	X
274	microchip# 00-06E9-D358	South Africa		Tokyo Zoo		King Cheetah	hair			X
275	microchip# 00-06C9-5D9A	South Africa		Tokyo Zoo		King Cheetah	hair			X
278	1463	South Africa	Zoo L a Palmyre (France)				tissue	X		X
279	Hilda	South Africa	Zoo Salzburg (AUT)				blood	X
281	Ziggy / CF21 #4201	Somalia		Breeding Centre for Endangered Arabian Wildlife			tissue	X
286	Scally / CF19 #4206	Somalia		Breeding Centre for Endangered Arabian Wildlife						X
287	00 01C8 2420	Somalia	Breeding Centre for Endangered Arabian Wildlife (UAE)				blood	X
288	Aisha/ CF17 #4229	Somalia		Breeding Centre for Endangered Arabian Wildlife			blood	X		X
289	Niswa/ CF16 #4216	Sudan	Kordofan region	Breeding Centre for Endangered Arabian Wildlife			tissue	X
290	00 01C7 2276	Somalia	Breeding Centre for Endangered Arabian Wildlife (UAE)				blood	X
292	Shakes/ CF14 #4205	Somalia		Breeding Centre for Endangered Arabian Wildlife			blood	X
293	Annie	Sudan	Kordofan region	Breeding Centre for Endangered Arabian Wildlife			tissue	X
294	Olive/ CF12 #4223	Somalia		Breeding Centre for Endangered Arabian Wildlife			blood	X
295	Oliver (01F127 ED)/CF11 #4202	Somalia		Breeding Centre for Endangered Arabian Wildlife			tissue	X
296	Aziz / CF10 #4208	Somalia		Breeding Centre for Endangered Arabian Wildlife			blood	X
300	4203	Somalia									X
302	Skebenga / CF08	Somalia		Breeding Centre for Endangered Arabian Wildlife			blood	X
303	4500	Somalia									X
304	4499	Somalia									X
305	Somali / CF05	Somalia		Breeding Centre for Endangered Arabian Wildlife			blood	X
306	Goliath / CF04	Somalia		Breeding Centre for Endangered Arabian Wildlife			blood	X
307	Gums/ CF03 #4268	Namibia					tissue	X
308	00-01C7-0706/ CF02 #4415	North East Africa/ UNK53		Breeding Centre for Endangered Arabian Wildlife			blood/ tissue?	X
309	00-01C7-F346 #4421	Somalia		Breeding Centre for Endangered Arabian Wildlife			blood	X
311	Persia / CF23 #4222	Somalia		Breeding Centre for Endangered Arabian Wildlife			blood			X
312	#4228	Somalia									X
313	Mitsy / CF22 #4418	Somalia		Breeding Centre for Endangered Arabian Wildlife			tissue			X
314	GACH 15/08	Botswana	North-West Dist. east Okavango	Natural History Museum of Zimbabwe - Bulawayo			blood			X	X
316	S1571	South Africa								X	X
318	GACH 38/08	South Africa	Limpopo Province	National Zoological Garden Pretoria, ZA			blood			X	X	X
319	GACH 35/08	South Africa	Limpopo Province	National Zoological Garden Pretoria, ZA			blood			X	X	X
320	GACH 11/08	Botswana	North-West Dist. east Okavango	Natural History Museum of Zimbabwe - Bulawayo			blood			X	X
321	GACH 26/08	South Africa	Kruger National Park	National Zoological Garden Pretoria, ZA			blood			X	X	X
322	GACH 44/08	South Africa	North West Province	National Zoological Garden Pretoria, ZA			blood			X	X	X
323	GACH33	South Africa	North West Province	National Zoological Garden Pretoria, ZA			blood				X
324	GACH 23/06	South Africa	Limpopo Province	National Zoological Garden Pretoria, ZA			blood			X	X	X
325	GACH 16/08	Botswana	North-West Dist. east Okavango	Natural History Museum of Zimbabwe - Bulawayo			blood			X	X
326	GACH 02/08	Botswana	North-West Dist. east Okavango	Natural History Museum of Zimbabwe - Bulawayo			blood				X
327	GACH 01/08	Botswana	North-West Dist. east Okavango	Natural History Museum of Zimbabwe - Bulawayo			blood			X	X
328	GACH 33/08	South Africa	Kruger National Park	National Zoological Garden Pretoria, ZA			blood			X	X	X
329	GACH 18/08	South Africa	Limpopo Province (Hoedspruit Area)	National Zoological Garden Pretoria, ZA			blood			X	X	X
330	GACH 25/08	South Africa	Limpopo Province	National Zoological Garden Pretoria, ZA			blood				X
331	GACH 12/08	Botswana	North-West Dist. east Okavango	Natural History Museum of Zimbabwe - Bulawayo			blood			X	X
332	GACH 45/08	South Africa	Limpopo Province	National Zoological Garden Pretoria, ZA			blood			X	X	X
336	3155	Namibia								X	X
337	ZMB56289	Tanzania		Museum für Naturkinde Berlin							X
339	AJI 02	Iran		Vienna			tissue				X
340	AJI 03	Iran		Vienna			tissue				X
341	AJI 04	Iran	Esfahan Area	National Museum of Iran			skull, maxilloturbinalia				X
342	AJI 05	Iran	Esfahan Area	National Museum of Iran			skull, maxilloturbinalia				X
345	AJI 08	Iran	Esfahan Area	National Museum of Iran			skull, maxilloturbinalia				X
348	AJI 11/Narita	Iran	Esfahan Area	National Museum of Iran			tissue	X		X	X
349	AJI M1A	Iran		Vienna			tissue	X		X	X
350	AJI M2A	Iran		Vienna			tissue	X		X	X
351	Claudia	Kenya		breeder			hair				X
355	NMW 12071	Libya	Tripoli (Tarabulus)	Natural History MuseumVienna			skull				X
370	RMCA 454	Demographic Republic of Congo	Kundelungu National Park-West	The Royal Museum for Central Africa			skull				X
380	SMNS 38432	East Africa	seized in Djibouti	Staatliches Museum für Naturkunde Stuttgart			skin				X
382	SMNS 46855	South Africa		Staatliches Museum für Naturkunde Stuttgart			skull				X
384	Tigger	Kenya		breeder			hair				X
385	ZFMK 2005.357	South Africa		Zoologisches Forschungsmuseum Alexander Koenig,		King Cheetah	skin				X
389	ZFMK 55.524	South Africa		Zoologisches Forschungsmuseum Alexander Koenig			skin				X
394	ADJ 1	Ethiopia, custom seizure		DECAN			hair			X	X
395	ADJ 2	Ethiopia, custom seizure		DECAN			hair			X	X
396	ADJ 3	Ethiopia, custom seizure		DECAN			hair/feces				X
397	ADJ 4	Ethiopia, custom seizure		DECAN			hair/feces				X
398	ADJ 5	Ethiopia, custom seizure		DECAN			hair/feces				X
399	ADJ 6	Ethiopia, custom seizure		DECAN			hair				X
400	ADJ 7	Ethiopia, custom seizure		DECAN			hair				X
401	ADJ 8	Djibouti		DECAN			skin				X
402	ZMB34306	Tanzania		Museum für Naturkinde Berlin							X
403	ZMB56306	Tanzania		Museum für Naturkinde Berlin							X
404	ZMB56302	Tanzania		Museum für Naturkinde Berlin							X
405	ZMB56287	Tanzania		Museum für Naturkinde Berlin							X
406	ZMB56309	Tanzania		Museum für Naturkinde Berlin							X
407	LP4304: #4304	North East Africa					blood				X
408	ZMB56128	Tanzania		Museum für Naturkinde Berlin							X
409	ZMB56293	Tanzania		Museum für Naturkinde Berlin							X
410	ZMB56299	Tanzania		Museum für Naturkinde Berlin							X
413	GACH 42/08	South Africa	Limpopo Province	National Zoological Garden Pretoria, ZA			blood			X	X
417	Douma	South Africa		National Zoological Garden Pretoria, ZA							X
422	SAPM-Gepard-1b-TeS1	Iran					liver				X
424	1557	Namibia									X
425	AJ 438	India									X
426	CO_3_L						blood	X
427	53855	Botswana		National Zoological Garden Pretoria, ZA			blood	X
428	53856	Botswana		National Zoological Garden Pretoria, ZA			blood	X
429	53862	Botswana		National Zoological Garden Pretoria, ZA			blood	X
430	53864	Botswana		National Zoological Garden Pretoria, ZA			blood	X
431	53864	Botswana		National Zoological Garden Pretoria, ZA			blood	X
432	25342	Namibia		National Zoological Garden Pretoria, ZA			blood	X
433	25346	Namibia		National Zoological Garden Pretoria, ZA			blood	X
434	29577	Namibia		National Zoological Garden Pretoria, ZA			blood	X
435	19769	South Africa, Captive		National Zoological Garden Pretoria, ZA		King Cheetah	blood	X
436	19857	South Africa, Captive		National Zoological Garden Pretoria, ZA		King Cheetah	blood	X
437	20087	South Africa, Captive		National Zoological Garden Pretoria, ZA		King Cheetah	blood	X
438	29409	South Africa, Captive		National Zoological Garden Pretoria, ZA		King Cheetah	blood	X
439	53836	South Africa, Captive		National Zoological Garden Pretoria, ZA			blood	X
440	53849	South Africa, Captive		National Zoological Garden Pretoria, ZA			blood	X
441	53851	South Africa, Captive		National Zoological Garden Pretoria, ZA			blood	X
442	53866	Botswana		National Zoological Garden Pretoria, ZA			blood	X
443	53870	South Africa, Captive		National Zoological Garden Pretoria, ZA			blood	X
444	53874	South Africa, Captive		National Zoological Garden Pretoria, ZA			blood	X
445	53995	South Africa, Captive		National Zoological Garden Pretoria, ZA			blood	X
446	53996	South Africa, Captive		National Zoological Garden Pretoria, ZA			blood	X
447	53997	South Africa, Captive		National Zoological Garden Pretoria, ZA			blood	X
448	22825	South Africa, Captive		National Zoological Garden Pretoria, ZA	Offspring of 49155 and 53392		blood	X
449	49155	South Africa, Captive		National Zoological Garden Pretoria, ZA	Sire of 22825		blood	X
450	53392	South Africa, Captive		National Zoological Garden Pretoria, ZA	Dam of 22825		blood	X
451	59430	South Africa, Captive		National Zoological Garden Pretoria, ZA	Offspring of 52975 and 51156		blood	X
452	52975	South Africa, Captive		National Zoological Garden Pretoria, ZA	Sire of 59430		blood	X
453	51156	South Africa, Captive		National Zoological Garden Pretoria, ZA	Dam of 59430		blood	X
454	60713	South Africa, Captive		National Zoological Garden Pretoria, ZA	Offspring of 61483 and 60712		blood	X
455	61483	South Africa, Captive		National Zoological Garden Pretoria, ZA	Offspring of 61483 and 60712		blood	X
456	60712	South Africa, Captive		National Zoological Garden Pretoria, ZA	Dam of 60713		blood	X
457	61493	South Africa, Captive		National Zoological Garden Pretoria, ZA	Offspring of 60697 and 59391		blood	X
458	60697	South Africa, Captive		National Zoological Garden Pretoria, ZA	Sire of 61493		blood	X
459	59391	South Africa, Captive		National Zoological Garden Pretoria, ZA	Dam of 61493		blood	X
460	GACH 32/08	South Africa		National Zoological Garden Pretoria, ZA			blood			X	X
