## Supplementary Table 2 for "Conservation Genomic Analyses of African and Asiatic Cheetahs (*Acinonyx jubatus) Across Their Current and Historical Species Range*"

### Sheet: Sheet 1
Table 1
AA Haplotypes			ha16		ha17		ha18		ha19		ha20		ha21		ha22		ha23		ha24
	Number (total)	Haplotypes (total)	Number	Percentage	Number	Percentage	Number	Percentage	Number	Percentage	Number	Percentage	Number	Percentage	Number	Percentage	Number	Percentage	Number	Percentage
A. j. jubatus	28	11	28	1	11	0.392857	3	0.107143	1	0.0357143	1	0.0357143	1	0.0357143	0	0	2	0.0714286	2	0.0714286
A. j. venaticus	7	6	4	0.571429	1	0.142857	0	0	1	0.142857	4	0.571429	0	0	2	0.285714	0	0	0	0
A. j. soemmeringii	9	8	8	0.888889	3	0.333333	0	0	1	0.111111	6	0.666667	0	0	1	0.111111	0	0	1	0.111111
A. j. raineyi	2	5	1	0.5	1	0.5	1	0.5	0	0	2	1	0	0	0	0	0	0	1	0.5
ALL	46	13	41	0.891304	16	0.347826	4	0.0869565	3	0.0652174	13	0.282609	1	0.0217391	3	0.0652174	2	0.0434783	4	0.0869565
Nucleotide Haplotypes			ha16_1		ha16_2		ha17		ha17_2		ha17_3		ha18		ha19		ha20_1		ha20_2		ha21		ha22		ha23		ha24
	Number (total)	Haplotypes (total)	Number	Percentage	Number	Percentage	Number	Percentage	Number	Percentage	Number	Percentage	Number	Percentage	Number	Percentage	Number	Percentage	Number	Percentage	Number	Percentage	Number	Percentage	Number	Percentage	Number	Percentage
A. j. jubatus	28	11	26	0.928571	2	0.0714286	9	0.321429	1	0.0357143	1	0.0357143	3	0.107143	1	0.0357143	1	0.0357143	0	0	1	0.0357143	0	0	2	0.0714286	2	0.0714286
A. j. venaticus	7	6	4	0.571429	0	0	0	0	0	0	1	0.142857	0	0	1	0.142857	1	0.142857	3	0.428571	0	0	2	0.285714	0	0	0	0
A. j. soemmeringii	9	8	4	0.444444	4	0.444444	3	0.333333	0	0	0	0	0	0	1	0.111111	1	0.111111	5	0.555556	0	0	1	0.111111	0	0	1	0.111111
A. j. raineyi	2	5	1	0.5	0	0	1	0.5	0	0	0	0	1	0.5	0	0	0	0	2	1	0	0	0	0	0	0	1	0.5
ALL	46	13	35	0.76087	6	0.130435	13	0.282609	1	0.0217391	2	0.0434783	4	0.0869565	3	0.0652174	3	0.0652174	10	0.217391	1	0.0217391	3	0.0652174	2	0.0434783	4	0.0869565
