## Supplementary Table 3 for "Conservation Genomic Analyses of African and Asiatic Cheetahs (*Acinonyx jubatus) Across Their Current and Historical Species Range*"

### Sheet: Sheet 1 - Supplementary Table S
Supplementary Table S3
Institution	CITES Registration Number
Forschungsinstitut für Wildtierkunde und Ökologie, Vetmeduni Vienna, Österreich	AT031
cE3c – Centre for Ecology, Evolution and Environmental Changes, Faculdade de Ciências da Universidade de Lisboa, Portugal	PT004
Koret School Veterinary Medicine, Hebrew University of Jerusalem, Israel	IL002
Museo Civico di Storia Naturale Giacomo Doria, Genova, Italy	IT019
Natural History Museum “La Specola”, Florence, Italy	IT008
Museum of Evolution, Uppsala, Sweden	SE011
Zoologisches Museum der Universität Zürich, Switzerland	CH005
Natural History Museum of Geneva, Switzerland	CH004
Naturhistorisches Museum Basel, Switzerland	CH002
Naturmuseum Sankt Gallen, Switzerland	CH033
Field Museum of Natural History, Chicago, USA	US012
Natural History Museum, London, England	BW004
Botswana National Museum, Gaborone, Botswana	BW004
Tel Aviv University, Israel	IL001
Museum National d’Histoire Naturelle, Paris, France	FR75A
Natural History Museum Denmark, Copenhagen, Denmark	DK003
Kwa-Zulu Natal Museum, Pietermaritzburg, South Africa	ZA025
Amathole Museum, King William’s Town, South Africa	ZA020
