## Supplementary Table 4 for "Conservation Genomic Analyses of African and Asiatic Cheetahs (*Acinonyx jubatus) Across Their Current and Historical Species Range*"

### Sheet: Sheet 1 - Supplementary Table S
Supplementary Table S4
Gene	Amplicon	Ta (°C)	Size (bp)	Primer (forward)	Primer sequence	Primer (reverse)	Primer sequence
ND5	ND5.1	52	310	tSER-12564f	CGTATAAAAACGTGGCTTT	ND5int-12875r	GGTTTGGATTGATAATCAGTGT
	ND5.2	48	375	ND5int-12766f	AAACCACAATCTCATACGC	ND5-13140r	TTCGGCCATATCATCAC
	aMT-ND5	59	53	aMT - ND5F	TGGTGCAACTCCAAATAAAAGTA	aMT – ND5R	AATCGGGTGTTAGATATGATGATG
CR	CR1	57	250	CR 16252f	TCACACCCTCCCTAAGACTTCA	CR 16503r	ACGGGGTGGTTGATAGATTAAT
	CR3	57	245	CR 16787f	TAAGACATTACAGTGTTTGGTCGT	CR 17029	AGAAAGTTGAAGGATTGGATTC
	aMT-CR1	59	41	aMT - CR1F	TCCAACAAAACAAACCAAGTAAA	aMT - CR1R	GACGGGGTGGTTGATAGATT
	aMT-CR3	58	45	aMT - CR3F	TAAGACATTACAGTGTTTGGTCGT	aMT - CR3R	GCTAGGTGATTTAGGTTCCTTTG
Mini-barcodes	Amp1	56	130	Amp1f	TGCAACTCCAAATAAAAGTAATAA	Amp1r	TTTACATAGTGGGGGTATAAGTTG
	Amp4	60	90	Amp4f	CACTTCCAACAAAACAAACCAA	Amp4r	GAGACGGGGTGGTTGATAGA
	Amp5	60	101	Amp5f	CGGGACAATTCTCTATGGA	Amp5r	GGAGCGAGAAGAGGTACAC
MHC class II DRB exon 2		62	237	DRB_SL-F	GCGTCAGTGTCTTCCAGGAG	DRB_SL-R	GGGACCCAGTCTCTGTCTCA
